# Snakeobjects: an object-oriented workflow management system

**DOI:** 10.1101/2022.12.08.519599

**Authors:** Boris Yamrom, Yoon-ha Lee, Steven Marks, Lubomir Chorbadjiev, Hannah V Meyer, Ivan Iossifov

**Affiliations:** Cold Spring Harbor Laboratory, Cold Spring Harbor NY; SeqPipe Ltd., Sofia, Bulgaria; New York Genome Center, New York, NY

## Abstract

Snakemake is one of the most popular workflow management systems, particularly in biological sciences. Snakemake workflows are highly portable, scalable, and transparent. Moreover, they enable the painless reproduction of published results and adaption to similar data processing and analysis projects. Here we present Snakeobjects, an extension of Snakemake that considerably simplifies the development of workflows and improves their readability and adaptability while preserving all the benefits of Snakemake that ensure the large and growing community of its users.
