## Supplementary Dataset 1 for "Snakeobjects: an object-oriented workflow management system": genes.txt

#bin	name	chrom	strand	txStart	txEnd	cdsStart	cdsEnd	exonCount	exonStarts	exonEnds	score	name2	cdsStartStat	cdsEndStat	exonFrames
73	NR_026874	chr1	-	916817	919692	919692	919692	4	916817,918021,918824,919334,	917720,918175,918915,919692,	0	LINC02593	unk	unk	-1,-1,-1,-1,
73	NR_122045	chr1	-	916817	919692	919692	919692	4	916817,918021,918824,919334,	917720,918115,918915,919692,	0	LINC02593	unk	unk	-1,-1,-1,-1,
585	NR_046018	chr1	+	11873	14409	14409	14409	3	11873,12612,13220,	12227,12721,14409,	0	DDX11L1	unk	unk	-1,-1,-1,
585	NR_024540	chr1	-	14361	29370	29370	29370	11	14361,14969,15795,16606,16857,17232,17605,17914,18267,24737,29320,	14829,15038,15947,16765,17055,17368,17742,18061,18366,24891,29370,	0	WASH7P	unk	unk	-1,-1,-1,-1,-1,-1,-1,-1,-1,-1,-1,
585	NR_106918	chr1	-	17368	17436	17436	17436	1	17368,	17436,	0	MIR6859-1	unk	unk	-1,
585	NR_107062	chr1	-	17368	17436	17436	17436	1	17368,	17436,	0	MIR6859-2	unk	unk	-1,
585	NR_107063	chr1	-	17368	17436	17436	17436	1	17368,	17436,	0	MIR6859-3	unk	unk	-1,
585	NR_128720	chr1	-	17368	17436	17436	17436	1	17368,	17436,	0	MIR6859-4	unk	unk	-1,
585	NR_036051	chr1	+	30365	30503	30503	30503	1	30365,	30503,	0	MIR1302-2	unk	unk	-1,
585	NR_036266	chr1	+	30365	30503	30503	30503	1	30365,	30503,	0	MIR1302-9	unk	unk	-1,
585	NR_036267	chr1	+	30365	30503	30503	30503	1	30365,	30503,	0	MIR1302-10	unk	unk	-1,
585	NR_036268	chr1	+	30365	30503	30503	30503	1	30365,	30503,	0	MIR1302-11	unk	unk	-1,
585	NR_026818	chr1	-	34610	36081	36081	36081	3	34610,35276,35720,	35174,35481,36081,	0	FAM138A	unk	unk	-1,-1,-1,
585	NR_026820	chr1	-	34610	36081	36081	36081	3	34610,35276,35720,	35174,35481,36081,	0	FAM138F	unk	unk	-1,-1,-1,
585	NR_026822	chr1	-	34610	36081	36081	36081	3	34610,35276,35720,	35174,35481,36081,	0	FAM138C	unk	unk	-1,-1,-1,
585	NM_001005484	chr1	+	69090	70008	69090	70008	1	69090,	70008,	0	OR4F5	cmpl	cmpl	0,
586	NR_039983	chr1	-	134772	140566	140566	140566	3	134772,139789,140074,	139696,139847,140566,	0	LOC729737	unk	unk	-1,-1,-1,
586	NR_148357	chr1	+	182387	184878	184878	184878	3	182387,183131,183739,	182746,183240,184878,	0	LOC102725121	unk	unk	-1,-1,-1,
586	NR_106918	chr1	-	187890	187958	187958	187958	1	187890,	187958,	0	MIR6859-1	unk	unk	-1,
586	NR_107062	chr1	-	187890	187958	187958	187958	1	187890,	187958,	0	MIR6859-2	unk	unk	-1,
586	NR_107063	chr1	-	187890	187958	187958	187958	1	187890,	187958,	0	MIR6859-3	unk	unk	-1,
586	NR_128720	chr1	-	187890	187958	187958	187958	1	187890,	187958,	0	MIR6859-4	unk	unk	-1,
586	NR_026823	chr1	-	205128	206597	206597	206597	3	205128,205792,206236,	205690,205995,206597,	0	FAM138D	unk	unk	-1,-1,-1,
588	NR_028322	chr1	-	490755	495445	495445	495445	3	490755,494991,495276,	494898,495049,495445,	0	LOC100132287	unk	unk	-1,-1,-1,
588	NR_028325	chr1	-	490755	495445	495445	495445	3	490755,494991,495276,	494898,495049,495445,	0	LOC100132062	unk	unk	-1,-1,-1,
588	NM_001005221	chr1	-	450739	451678	450739	451678	1	450739,	451678,	0	OR4F29	cmpl	cmpl	0,
588	NM_001005277	chr1	-	450739	451678	450739	451678	1	450739,	451678,	0	OR4F16	cmpl	cmpl	0,
588	NM_001005224	chr1	-	450739	451678	450739	451678	1	450739,	451678,	0	OR4F3	cmpl	cmpl	0,
589	NR_125957	chr1	-	627379	629009	629009	629009	3	627379,627960,628918,	627823,628223,629009,	0	LOC101928626	unk	unk	-1,-1,-1,
589	NR_162149	chr1	-	632614	632685	632685	632685	1	632614,	632685,	0	MIR12136	unk	unk	-1,
590	NR_028327	chr1	-	725758	730351	730351	730351	3	725758,729897,730182,	729804,729955,730351,	0	LOC100133331	unk	unk	-1,-1,-1,
590	NR_033908	chr1	-	764864	778688	778688	778688	7	764864,766328,768547,769496,772975,774170,778283,	765247,766387,768613,769712,773107,774280,778688,	0	LOC100288069	unk	unk	-1,-1,-1,-1,-1,-1,-1,
590	NM_001005221	chr1	-	685715	686654	685715	686654	1	685715,	686654,	0	OR4F29	cmpl	cmpl	0,
590	NM_001005277	chr1	-	685715	686654	685715	686654	1	685715,	686654,	0	OR4F16	cmpl	cmpl	0,
590	NM_001005224	chr1	-	685715	686654	685715	686654	1	685715,	686654,	0	OR4F3	cmpl	cmpl	0,
591	NR_103536	chr1	+	817370	819834	819834	819834	2	817370,818722,	818202,819834,	0	FAM87B	unk	unk	-1,-1,
591	NR_024321	chr1	-	826205	827522	827522	827522	1	826205,	827522,	0	LINC00115	unk	unk	-1,
591	NR_047526	chr1	+	827590	843604	843604	843604	3	827590,829002,841199,	827775,829104,843604,	0	LINC01128	unk	unk	-1,-1,-1,
591	NR_047519	chr1	+	827590	859446	859446	859446	6	827590,829002,847653,851926,852670,853390,	827775,829104,847806,852110,852766,859446,	0	LINC01128	unk	unk	-1,-1,-1,-1,-1,-1,
591	NR_047521	chr1	+	827590	859446	859446	859446	5	827590,829002,851926,852670,853390,	827775,829104,852110,852766,859446,	0	LINC01128	unk	unk	-1,-1,-1,-1,-1,
591	NR_047523	chr1	+	827590	859446	859446	859446	4	827590,829002,851926,853390,	827775,829104,852110,859446,	0	LINC01128	unk	unk	-1,-1,-1,-1,
591	NR_047524	chr1	+	827590	859446	859446	859446	4	827590,829002,852670,853390,	827775,829104,852766,859446,	0	LINC01128	unk	unk	-1,-1,-1,-1,
591	NR_047525	chr1	+	827797	859446	859446	859446	5	827797,829002,851926,852670,853390,	827849,829104,852110,852766,859446,	0	LINC01128	unk	unk	-1,-1,-1,-1,-1,
591	NR_027055	chr1	-	868070	876802	876802	876802	3	868070,874111,876745,	868675,875155,876802,	0	FAM41C	unk	unk	-1,-1,-1,
592	NM_001160184	chr1	+	966481	975865	966531	974575	15	966481,966703,970276,970520,970685,970878,971076,971323,972074,972287,972860,973499,973832,974315,974441,	966614,966803,970423,970601,970758,971006,971208,971404,972150,972424,973010,973640,974051,974364,975865,	0	PLEKHN1	cmpl	cmpl	0,2,0,0,0,1,0,0,0,1,0,0,0,0,1,
592	NM_032129	chr1	+	966481	975865	966531	974575	16	966481,966703,970276,970520,970685,970878,971112,971323,972074,972287,972860,973185,973499,973832,974315,974441,	966614,966803,970423,970601,970758,971006,971208,971404,972150,972424,973010,973326,973640,974051,974364,975865,	0	PLEKHN1	cmpl	cmpl	0,2,0,0,0,1,0,0,0,1,0,0,0,0,0,1,
592	NM_001291366	chr1	-	975197	982093	976171	981029	4	975197,976498,978880,982064,	976269,976624,981047,982093,	0	PERM1	cmpl	cmpl	1,1,0,-1,
592	NM_001291367	chr1	-	975197	982093	976171	981166	5	975197,976498,978880,981136,982064,	976269,976624,980657,981173,982093,	0	PERM1	cmpl	cmpl	1,1,0,0,-1,
592	NM_001369898	chr1	-	975197	981173	976171	981029	3	975197,976498,978880,	976269,976558,981173,	0	PERM1	cmpl	cmpl	1,1,0,
592	NM_152486	chr1	+	925730	944574	925941	944153	14	925730,925921,930154,931038,935771,939039,939274,941143,942135,942409,942558,943252,943697,943907,	925800,926013,930336,931089,935896,939129,939460,941306,942251,942488,943058,943377,943808,944574,	0	SAMD11	cmpl	cmpl	-1,0,0,2,2,1,1,1,2,1,2,1,0,0,
592	NM_198317	chr1	+	960583	965719	960693	965191	12	960583,961292,961628,961825,962354,962703,963108,963336,963919,964106,964348,964962,	960800,961552,961750,962047,962471,962917,963253,963504,964008,964180,964530,965719,	0	KLHL17	cmpl	cmpl	0,2,1,0,0,0,1,2,2,1,0,2,
592	NM_001367552	chr1	+	966481	975865	966531	974575	16	966481,966703,970276,970520,970685,970878,971076,971323,972074,972287,972860,973185,973499,973832,974315,974441,	966614,966803,970423,970601,970758,971006,971208,971404,972150,972424,973010,973326,973640,974051,974364,975865,	0	PLEKHN1	cmpl	cmpl	0,2,0,0,0,1,0,0,0,1,0,0,0,0,0,1,
592	NM_015658	chr1	-	944202	959256	944693	959240	19	944202,945056,945517,946172,946401,948130,948489,951126,951999,952411,953174,953781,954003,955922,956094,956893,957098,958928,959214,	944800,945146,945653,946286,946545,948232,948603,951238,952139,952600,953288,953892,954082,956013,956215,957025,957273,959081,959256,	0	NOC2L	cmpl	cmpl	1,1,0,0,0,0,0,2,0,0,0,0,2,1,0,0,2,2,0,
592	NM_001369897	chr1	-	975197	982093	976171	981029	4	975197,976498,978880,981969,	976269,976624,981173,982093,	0	PERM1	cmpl	cmpl	1,1,0,-1,
