## Supplementary Dataset 1 for "Snakeobjects: an object-oriented workflow management system": regions.txt

chr1	69071	70028
chr1	450720	451698
chr1	685696	686674
chr1	925922	926033
chr1	930135	930356
chr1	931019	931109
chr1	935752	935916
chr1	939020	939149
chr1	939255	939480
chr1	941124	941326
chr1	942116	942271
chr1	942390	942508
chr1	942539	943078
chr1	943233	943397
chr1	943678	943828
chr1	943888	944173
chr1	944674	944820
chr1	945037	945166
chr1	945498	945673
chr1	946153	946306
chr1	946382	946565
chr1	948111	948252
chr1	948470	948623
chr1	951107	951258
chr1	951980	952159
chr1	952392	952620
chr1	953155	953308
chr1	953762	953912
chr1	953984	954102
chr1	955903	956033
chr1	956075	956235
chr1	956874	957045
chr1	957079	957293
chr1	958909	959101
chr1	959195	959260
chr1	960674	960820
chr1	961273	961572
chr1	961609	961770
chr1	961806	962067
chr1	962335	962491
chr1	962684	962937
chr1	963089	963273
chr1	963317	963524
chr1	963900	964028
chr1	964087	964200
chr1	964329	964550
chr1	964943	965211
chr1	966512	966634
chr1	966684	966823
chr1	970257	970443
chr1	970501	970621
chr1	970666	970778
chr1	970859	971026
chr1	971057	971228
chr1	971304	971424
chr1	972055	972170
chr1	972268	972444
chr1	972841	973030
chr1	973166	973346
chr1	973480	973660
chr1	973813	974071
chr1	974296	974384
chr1	974422	974595
chr1	976152	976289
chr1	976479	976644
chr1	978861	981049
chr1	981117	981186
